# A cross-species spatial transcriptomic atlas of the human and non-human primate basal ganglia

**DOI:** 10.1101/2025.11.22.688128

**Authors:** Madeleine N. Hewitt, Meghan A. Turner, Nelson Johansen, Delissa A. McMillen, Shu Dan, Mike DeBerardine, Augustin Ruiz, Mike Huang, Jacob Quon, Yuanyuan Fu, Inkar Kapen, Stuard Barta, Naomi Martin, Nasmil Valera Cuevas, Paul Olsen, Josh Nagra, Jazmin Campos, Marshall M. VanNess, Shea Ransford, Zoe Juneau, Sam Hastings, Lindsey Ching, Michael Kunst, Soumyadeep Basu, Thomas Höllt, Chang Li, Boudewijn Lelieveldt, Faraz Yazdani, Qiangge Zhang, Kirsten Levandowski, Guoping Feng, Burke Q. Rosen, Matthew F. Glasser, Takuya Hayashi, Aaron D. Garcia, Omar Kana, Zoe M. Maltzer, Luke Campagnola, Tim Jarsky, Lauren Kruse, Winrich Freiwald, C. Dirk Keene, David C. Van Essen, Jeanelle Ariza, Jack Waters, Fenna M. Krienen, Trygve E. Bakken, Rebecca D. Hodge, Lydia Ng, Hongkui Zeng, Ed S. Lein, Jennie L. Close, Brian Long, Stephanie C. Seeman

**Affiliations:** Allen Institute for Brain Science, Seattle, WA; Princeton Neuroscience Institute, Princeton University, Princeton NJ; Leiden University Medical Center, Netherlands; Delft University of Technology, Netherlands; Laboratory of Neural Systems, The Rockefeller University, New York, NY; McGovern Institute for Brain Research, Department of Brain and Cognitive Sciences, Massachusetts Institute of Technology, Cambridge, MA; Stanley Center for Psychiatric Research, Broad Institute of MIT and Harvard, Cambridge, MA; Department of Neuroscience, Washington University in St. Louis, St. Louis, MO; Washington University School of Medicine, St. Louis, MO; Laboratory for Brain Connectomics Imaging, RIKEN Center for Biosystems Dynamics Research, Kobe, Japan; Department of Brain Connectomics, Kyoto University Graduate School of Medicine, Kyoto, Japan; University of Washington BioRepository and Integrated Neuropathology (BRaIN) lab, Harborview Medical Center, Seattle, WA

## Abstract

The basal ganglia are interconnected subcortical nuclei with complex topographical organization that orchestrate goal-directed behaviors and are implicated in neurodegenerative movement disorders. We generated a cellular-resolution, spatial transcriptomic atlas of the basal ganglia in human, rhesus macaque, and common marmoset, sampling over one million cells in each species. By integrating spatial data with a cross-species, consensus snRNA-seq cell type taxonomy, this atlas reveals conserved principles of molecular organization within and across structures. The cellular architecture is complex but highly stereotyped, with gene expression gradients superimposed onto discrete compartments. Extensive spatial sampling illuminates 3D gradients of molecular organization in the striatum and reveals cell type-specific core and shell compartments in the primate internal globus pallidus, which is conserved with mouse. This unified, cross-species spatial transcriptomic atlas will be a foundational resource for characterizing the molecular and functional organization of the basal ganglia and their roles in health and disease.
