## Supplemental Table 4 for "A cross-species spatial transcriptomic atlas of the human and non-human primate basal ganglia"

	GPe_count	GPi_count	SN_count	STH_count	STR_count	basal_ganglia_and_adjacent	STR_proportion	GPe_proportion	GPi_proportion	SN_proportion	STH_proportion	Adj
AMY-SLEA-BNST D1 GABA	0.0	0.0	0.0	0.0	121.0	340.0	0.26247288503253796	0.0	0.0	0.0	0.0	0.737527114967462
AMY-SLEA-BNST GABA	28.0	2.0	0.0	0.0	433.0	5016.0	0.07902901989414127	0.005110421609782807	0.0003650301149844862	0.0	0.0	0.9154955283810915
Adjacent	96.0	125.0	118.0	167.0	3348.0	54875.0
Astrocyte	25656.0	7281.0	8612.0	7401.0	243408.0	164808.0	0.5324280458301799	0.056119658942266046	0.015926381226950385	0.01883779633656046	0.01618886793856061	0.36049924972548264
BAM	216.0	62.0	129.0	53.0	3428.0	2291.0	0.554782327237417	0.034957112801424176	0.010033986081890274	0.02087716458973944	0.008577439715164266	0.37077196957436476
BF SKOR1 Glut	116.0	45.0	2.0	2.0	150.0	2392.0	0.05541189508681197	0.042851865533801256	0.016623568526043592	0.0007388252678241596	0.0007388252678241596	0.8836350203176949
COP	605.0	186.0	182.0	74.0	4268.0	3692.0	0.4738536693682691	0.06716997890529589	0.02065060508493394	0.020206506050849338	0.008215832130565115	0.4099034084600866
Endo	9157.0	3267.0	3925.0	3092.0	126075.0	52497.0	0.6367006206663199	0.046244438496462356	0.016498916737789943	0.01982193088332584	0.015615136379934651	0.2651189568361673
Ependymal	36.0	6.0	4.0	8.0	4916.0	35779.0	0.12064099732508773	0.0008834572627549142	0.00014724287712581904	9.816191808387936e-05	0.00019632383616775871	0.8780338167807799
GPe MEIS2-SOX6 GABA	1535.0	14.0	0.0	0.0	227.0	813.0	0.0876786404016995	0.5928930088837389	0.005407493240633449	0.0	0.0	0.31402085747392816
GPe SOX6-CTXND1 GABA	3611.0	4.0	1.0	0.0	33.0	370.0	0.008210997760636975	0.8984822095048519	0.0009952724558347848	0.0002488181139586962	0.0	0.0920627021647176
GPe-NDB-SI LHX6-LHX8-GBX1 GABA	2357.0	17.0	0.0	0.0	695.0	7420.0	0.06625989131471065	0.22471160263132806	0.0016207455429497568	0.0	0.0	0.7074077605110115
GPi Core	2.0	1530.0	10.0	2.0	3.0	39.0	0.0018915510718789407	0.0012610340479192938	0.9646910466582598	0.006305170239596469	0.0012610340479192938	0.02459016393442623
GPi Shell	20.0	384.0	0.0	0.0	0.0	73.0	0.0	0.041928721174004195	0.8050314465408805	0.0	0.0	0.1530398322851153
GPin-BF Cholinergic GABA	540.0	99.0	0.0	0.0	369.0	5505.0	0.05665591893136803	0.08291110087517273	0.015200368493781667	0.0	0.0	0.8452326116996776
ImAstro	2586.0	1004.0	1148.0	906.0	26609.0	11682.0	0.6056447024012747	0.05885967907135541	0.022851940366450437	0.026129509502674404	0.020621372482075795	0.26589279617616934
ImOligo	1838.0	579.0	354.0	339.0	7739.0	14199.0	0.3089667837751517	0.07337911210475886	0.023115618013414246	0.014132864899393164	0.01353401469179176	0.5668716065154903
LAMP5-CXCL14 GABA	23.0	3.0	1.0	2.0	1221.0	2049.0	0.370112155198545	0.006971809639284632	0.0009093664746892998	0.0003031221582297666	0.0006062443164595332	0.6210973022127918
LAMP5-LHX6 GABA	4.0	1.0	0.0	0.0	651.0	1383.0	0.3192741539970574	0.00196174595389897	0.0004904364884747426	0.0	0.0	0.678273663560569
Microglia	6280.0	2093.0	2482.0	871.0	42060.0	30978.0	0.49620121749799445	0.07408805625029494	0.024692086263036195	0.029281298664527392	0.010275588693313199	0.36546175263083386
Monocyte	131.0	62.0	63.0	51.0	1566.0	867.0	0.5715328467153284	0.04781021897810219	0.022627737226277374	0.022992700729927006	0.018613138686131386	0.3164233576642336
OB Dopa-GABA	15.0	4.0	0.0	1.0	938.0	2282.0	0.2895061728395062	0.004629629629629629	0.0012345679012345679	0.0	0.00030864197530864197	0.7043209876543209
OB FRMD7 GABA	1.0	1.0	0.0	0.0	1856.0	1086.0	0.6304347826086957	0.00033967391304347825	0.00033967391304347825	0.0	0.0	0.3688858695652174
OPC	5250.0	1614.0	2057.0	924.0	45153.0	37726.0	0.48696130451663	0.05661964539924939	0.017406496699883527	0.022184116302143998	0.009965057590267891	0.4068633794918252
OT D1 ICj	0.0	0.0	0.0	0.0	8619.0	78.0	0.9910313901345291	0.0	0.0	0.0	0.0	0.008968609865470852
Oligo OPALIN	74932.0	19369.0	9990.0	9106.0	438302.0	424841.0	0.4488315890798124	0.07673213590841133	0.019834312982571118	0.010229995699100908	0.00932475884244373	0.4350472074876605
Oligo PLEKHG1	12253.0	5508.0	3933.0	4959.0	51665.0	158069.0	0.21856108838472504	0.05183449174446987	0.023300773731211952	0.016637970785195463	0.020978310990029062	0.6686873643643686
Pericyte	4492.0	1572.0	1831.0	1214.0	60470.0	21860.0	0.6613151937357146	0.04912564660593401	0.017191789061560166	0.02002427848073579	0.013276610636599262	0.23906648147945625
SMC	521.0	129.0	157.0	98.0	7415.0	5755.0	0.5268206039076376	0.037015985790408525	0.009165186500888099	0.011154529307282416	0.006962699822380107	0.4088809946714032
SN GATA3-PAX8 GABA	0.0	1.0	611.0	0.0	5.0	108.0	0.006896551724137931	0.0	0.001379310344827586	0.8427586206896551	0.0	0.1489655172413793
SN GATA3-PVALB GABA	0.0	1.0	1069.0	1.0	0.0	12.0	0.0	0.0	0.0009233610341643582	0.987072945521699	0.0009233610341643582	0.0110803324099723
SN SOX6 Dopa	0.0	0.0	3842.0	20.0	0.0	390.0	0.0	0.0	0.0	0.9035747883349012	0.004703668861712135	0.09172154280338664
SN-VTR CALB1 Dopa	0.0	0.0	67.0	1.0	0.0	174.0	0.0	0.0	0.0	0.2768595041322314	0.004132231404958678	0.71900826446281
SN-VTR GAD2 Dopa	0.0	0.0	12.0	0.0	0.0	511.0	0.0	0.0	0.0	0.022944550669216062	0.0	0.9770554493307839
SN-VTR-HTH GATA3-TCF7L2 GABA	0.0	0.0	109.0	2.0	1.0	204.0	0.0031645569620253164	0.0	0.0	0.3449367088607595	0.006329113924050633	0.6455696202531646
STH PVALB-PITX2 Glut	0.0	0.0	25.0	4513.0	6.0	376.0	0.0012195121951219512	0.0	0.0	0.00508130081300813	0.9172764227642276	0.07642276422764227
STR Cholinergic GABA	13.0	11.0	0.0	0.0	676.0	458.0	0.5837651122625216	0.011226252158894647	0.009499136442141624	0.0	0.0	0.3955094991364421
STR D1D2 Hybrid MSN	70.0	0.0	0.0	0.0	28067.0	966.0	0.9644022952960176	0.002405250317836649	0.0	0.0	0.0	0.03319245438614576
STR FS PTHLH-PVALB GABA	7.0	1.0	0.0	0.0	21027.0	1193.0	0.9459690480475077	0.000314918121288465	4.4988303041209284e-05	0.0	0.0	0.05367104552816268
STR LYPD6-RSPO2 GABA	3.0	0.0	0.0	0.0	190.0	585.0	0.2442159383033419	0.0038560411311053984	0.0	0.0	0.0	0.7519280205655527
STR SST-ADARB2 GABA	1.0	0.0	0.0	0.0	6.0	232.0	0.02510460251046025	0.0041841004184100415	0.0	0.0	0.0	0.9707112970711297
STR SST-CHODL GABA	21.0	2.0	0.0	0.0	7011.0	1461.0	0.8253090052972337	0.002472042377869335	0.00023543260741612713	0.0	0.0	0.17198351971748088
STR SST-RSPO2 GABA	5.0	10.0	2.0	1.0	417.0	2129.0	0.1626365054602184	0.0019500780031201249	0.0039001560062402497	0.00078003120124805	0.000390015600624025	0.8303432137285491
STR TAC3-PLPP4 GABA	118.0	11.0	1.0	1.0	13995.0	371.0	0.9653721459612333	0.008139615092777816	0.0007587776781403048	6.897978892184589e-05	6.897978892184589e-05	0.02559150169000483
STR-BF TAC3-PLPP4-LHX8 GABA	22.0	1.0	0.0	0.0	1329.0	597.0	0.6818881477680862	0.011287839917906618	0.000513083632632119	0.0	0.0	0.30631092868137505
STRd Cholinergic GABA	14.0	3.0	0.0	0.0	10294.0	340.0	0.9664820204675617	0.00131443056989954	0.0002816636935499014	0.0	0.0	0.03192188526898883
STRd D1 Matrix MSN	11.0	0.0	1.0	0.0	153238.0	399.0	0.9973250720798703	7.15917448209881e-05	0.0	6.5083404382716455e-06	0.0	0.0025968278348703863
STRd D1 Striosome MSN	37.0	0.0	0.0	0.0	63066.0	640.0	0.9893792259542225	0.0005804558931961156	0.0	0.0	0.0	0.010040318152581459
STRd D2 Matrix MSN	22.0	1.0	0.0	0.0	162025.0	416.0	0.9972978629111681	0.00013541461493007682	6.155209769548946e-06	0.0	0.0	0.0025605672641323615
STRd D2 StrioMat Hybrid MSN	25.0	1.0	0.0	0.0	10279.0	494.0	0.9518473932771553	0.002315029169367534	9.260116677470137e-05	0.0	0.0	0.045744976386702475
STRd D2 Striosome MSN	25.0	3.0	3.0	0.0	60831.0	440.0	0.9923167270235881	0.00040781703696453624	4.893804443574435e-05	4.893804443574435e-05	0.0	0.007177579850575838
STRv D1 MSN	71.0	1.0	0.0	0.0	51933.0	2419.0	0.9542297515801852	0.0013045715125679846	1.837424665588711e-05	0.0	0.0	0.044447302660590916
STRv D1 NUDAP MSN	107.0	0.0	0.0	0.0	11764.0	12425.0	0.48419492920645374	0.0044040171221600265	0.0	0.0	0.0	0.5114010536713862
STRv D2 MSN	50.0	2.0	0.0	0.0	36620.0	8210.0	0.8159172942382247	0.0011140323514994875	4.45612940599795e-05	0.0	0.0	0.18292411211621584
T cells	999.0	438.0	386.0	173.0	4155.0	6214.0	0.3360291144359078	0.0807925596441569	0.03542256368782855	0.031217145167812373	0.013991103922361504	0.5025475131419329
VIP GABA	4.0	1.0	2.0	0.0	1722.0	3192.0	0.34992887624466573	0.000812842918106076	0.000203210729526519	0.000406421459053038	0.0	0.6486486486486487
VLMC	855.0	254.0	364.0	150.0	10049.0	11463.0	0.4343635184784958	0.03695699157121245	0.01097903609250054	0.01573373676248109	0.006483682731791658	0.4954830343635185
VTR-HTH Glut	0.0	5.0	57.0	82.0	13.0	3469.0	0.0035852178709321566	0.0	0.0013789299503585218	0.015719801434087147	0.022614451185879757	0.9567015995587425
ZI-HTH GABA	0.0	0.0	8.0	4.0	12.0	1656.0	0.007142857142857143	0.0	0.0	0.004761904761904762	0.002380952380952381	0.9857142857142858
B cells
SN EBF2 GABA
SN SEMA5A GABA
