## Supplemental Table 5 for "A cross-species spatial transcriptomic atlas of the human and non-human primate basal ganglia"

	GPe_count	GPi_count	SN_count	STH_count	STR_count	basal_ganglia_and_adjacent	STR_proportion	GPe_proportion	GPi_proportion	SN_proportion	STH_proportion	Adj
AMY-SLEA-BNST D1 GABA	0.0	0.0	0.0	0.0	233.0	264.0	0.4688128772635815	0.0	0.0	0.0	0.0	0.5311871227364185
AMY-SLEA-BNST GABA	10.0	0.0	6.0	16.0	472.0	3027.0	0.13367318040215237	0.002832058906825262	0.0	0.0016992353440951572	0.004531294250920419	0.8572642310960068
Adjacent	124.0	41.0	296.0	298.0	2747.0	10743.0
Astrocyte	27420.0	9158.0	9508.0	3332.0	277046.0	122109.0	0.6176163077135717	0.06112717439524894	0.02041585204637818	0.021196104090081214	0.007427999456052861	0.2722165622986671
B cells	25.0	7.0	12.0	4.0	475.0	198.0	0.6588072122052705	0.03467406380027739	0.009708737864077669	0.016643550624133148	0.005547850208044383	0.27461858529819694
BAM	1323.0	406.0	980.0	316.0	18938.0	10368.0	0.5857536110853361	0.04092047879743899	0.012557607250007732	0.030311465775880734	0.009773901209365624	0.3206829358819709
BF SKOR1 Glut	63.0	13.0	48.0	104.0	294.0	539.0	0.2770970782280867	0.05937794533459001	0.012252591894439209	0.04524033930254477	0.09802073515551367	0.5080113100848256
COP	3694.0	982.0	1470.0	418.0	54553.0	18506.0	0.685141228037125	0.046393629981286814	0.012333119827185612	0.01846200218529822	0.005249739396907928	0.23242028057219646
Endo	24190.0	7944.0	12056.0	4373.0	335074.0	80123.0	0.7225159565292393	0.052160600310505435	0.017129549767120923	0.02599620493358634	0.009429446265309643	0.1727682421942384
Ependymal	217.0	29.0	240.0	44.0	4439.0	71120.0	0.058339576022815386	0.002851923405485681	0.0003811326210096072	0.003154201001458818	0.0005782701836007833	0.9346948967656297
GPe MEIS2-SOX6 GABA	1143.0	6.0	31.0	117.0	662.0	875.0	0.2335920959774171	0.4033168666196189	0.002117148906139732	0.010938602681721948	0.04128440366972477	0.30875088214537755
GPe SOX6-CTXND1 GABA	834.0	13.0	38.0	64.0	297.0	490.0	0.17108294930875576	0.4804147465437788	0.007488479262672811	0.021889400921658985	0.03686635944700461	0.28225806451612906
GPe-NDB-SI LHX6-LHX8-GBX1 GABA	1865.0	92.0	279.0	93.0	1839.0	2755.0	0.2656362848476094	0.2693918821320237	0.013289036544850499	0.04030044778275314	0.013433482594251048	0.3979488660985122
GPi Core	49.0	727.0	52.0	50.0	64.0	155.0	0.05834092980856882	0.044667274384685506	0.6627164995442115	0.04740200546946217	0.04557885141294439	0.14129443938012762
GPi Shell	64.0	54.0	31.0	13.0	69.0	154.0	0.17922077922077922	0.16623376623376623	0.14025974025974025	0.08051948051948052	0.033766233766233764	0.4
GPin-BF Cholinergic GABA	15.0	0.0	2.0	3.0	345.0	483.0	0.4068396226415094	0.01768867924528302	0.0	0.0023584905660377358	0.003537735849056604	0.5695754716981132
ImAstro	630.0	133.0	247.0	115.0	19478.0	3911.0	0.7945663702374154	0.02569960022844089	0.005425471159337522	0.010075875010198253	0.004691196867096353	0.15954148649751163
ImOligo	2812.0	565.0	548.0	145.0	20370.0	15989.0	0.5038462489796928	0.06955403299611665	0.013975116871552598	0.013554626629399689	0.003586534418363056	0.39548344010487524
LAMP5-CXCL14 GABA	47.0	4.0	8.0	3.0	1381.0	1311.0	0.5014524328249819	0.017066085693536674	0.0014524328249818446	0.002904865649963689	0.0010893246187363835	0.4760348583877996
LAMP5-LHX6 GABA	7.0	1.0	2.0	1.0	407.0	505.0	0.4409534127843987	0.007583965330444204	0.0010834236186348862	0.0021668472372697724	0.0010834236186348862	0.5471289274106176
Microglia	7083.0	2698.0	6077.0	1296.0	79909.0	51190.0	0.5390042697280999	0.047776436227260154	0.018198619926746845	0.040990738804611036	0.008741812981862086	0.3452881223314199
Monocyte	541.0	170.0	190.0	114.0	4781.0	2399.0	0.5834045149481392	0.06601586333129958	0.020744356314826115	0.023184868822452714	0.013910921293471629	0.29273947528981087
OB Dopa-GABA	4.0	0.0	4.0	5.0	219.0	157.0	0.5629820051413882	0.010282776349614395	0.0	0.010282776349614395	0.012853470437017995	0.40359897172236503
OB FRMD7 GABA	53.0	7.0	51.0	5.0	1913.0	1596.0	0.5277241379310345	0.014620689655172414	0.0019310344827586207	0.01406896551724138	0.001379310344827586	0.4402758620689655
OPC	9684.0	3148.0	4266.0	1247.0	98461.0	49028.0	0.5937322865033708	0.058395745142733095	0.018982838259946695	0.025724519700423314	0.0075195677605316156	0.29564504263299446
OT D1 ICj	10.0	0.0	1.0	7.0	12802.0	1184.0	0.9141673807483576	0.0007140816909454442	0.0	7.140816909454442e-05	0.000499857183661811	0.08454727220794059
Oligo OPALIN	56071.0	13004.0	3027.0	1232.0	505416.0	220304.0	0.6325179524788062	0.07017172806844094	0.01627424429387751	0.0037882295814801003	0.0015418232059410252	0.27570602237145425
Oligo PLEKHG1	54994.0	15103.0	9790.0	4833.0	231524.0	347768.0	0.34867442154659856	0.08282079239531816	0.02274507087221315	0.014743709451034018	0.007278482918983392	0.5237375228158527
Pericyte	12019.0	3527.0	5037.0	1669.0	169452.0	36593.0	0.742243656289833	0.05264633350416344	0.015449173664130497	0.022063364827395893	0.007310652351980096	0.16028681936249708
SMC	1323.0	612.0	933.0	128.0	13929.0	5091.0	0.6326762354651163	0.06009265988372093	0.02779796511627907	0.04237827034883721	0.005813953488372093	0.2312409156976744
SN EBF2 GABA	15.0	10.0	121.0	50.0	110.0	292.0	0.18394648829431437	0.02508361204013378	0.016722408026755852	0.20234113712374582	0.08361204013377926	0.4882943143812709
SN GATA3-PVALB GABA	15.0	10.0	73.0	31.0	23.0	91.0	0.09465020576131687	0.06172839506172839	0.0411522633744856	0.3004115226337449	0.12757201646090535	0.37448559670781895
SN SEMA5A GABA	5.0	1.0	16.0	13.0	31.0	59.0	0.248	0.04	0.008	0.128	0.104	0.472
SN SOX6 Dopa	10.0	4.0	408.0	3.0	33.0	58.0	0.06395348837209303	0.01937984496124031	0.007751937984496124	0.7906976744186046	0.005813953488372093	0.1124031007751938
SN-VTR CALB1 Dopa	0.0	1.0	413.0	0.0	4.0	14.0	0.009259259259259259	0.0	0.0023148148148148147	0.9560185185185185	0.0	0.032407407407407406
SN-VTR GAD2 Dopa	1.0	0.0	44.0	0.0	9.0	22.0	0.11842105263157894	0.013157894736842105	0.0	0.5789473684210527	0.0	0.2894736842105263
SN-VTR-HTH GATA3-TCF7L2 GABA	4.0	6.0	238.0	46.0	25.0	79.0	0.06281407035175879	0.010050251256281407	0.01507537688442211	0.5979899497487438	0.11557788944723618	0.1984924623115578
STH PVALB-PITX2 Glut	16.0	11.0	26.0	2711.0	155.0	768.0	0.04203959858963927	0.0043395714673176026	0.0029834553837808516	0.007051803634391104	0.7352861404936263	0.2082994304312449
STR Cholinergic GABA	1.0	0.0	0.0	0.0	120.0	80.0	0.5970149253731343	0.004975124378109453	0.0	0.0	0.0	0.39800995024875624
STR D1D2 Hybrid MSN	132.0	1.0	3.0	1.0	38397.0	1061.0	0.9697436545018311	0.0033337542619017555	2.5255714105316327e-05	7.576714231594898e-05	2.5255714105316327e-05	0.026796312665740625
STR FS PTHLH-PVALB GABA	48.0	7.0	19.0	298.0	23237.0	2406.0	0.8932154526234865	0.001845089371516433	0.00026907553334614646	0.0007303478762252547	0.01145492984816452	0.0924851047472612
STR LYPD6-RSPO2 GABA	8.0	2.0	6.0	28.0	434.0	539.0	0.42674532940019666	0.007866273352999017	0.0019665683382497543	0.0058997050147492625	0.02753195673549656	0.5299901671583087
STR SST-ADARB2 GABA	5.0	0.0	2.0	0.0	45.0	270.0	0.13975155279503104	0.015527950310559006	0.0	0.006211180124223602	0.0	0.8385093167701864
STR SST-CHODL GABA	57.0	0.0	6.0	30.0	9108.0	1281.0	0.8689181453921008	0.005437893531768746	0.0	0.0005724098454493417	0.0028620492272467086	0.12220950200343446
STR SST-RSPO2 GABA	19.0	2.0	9.0	11.0	845.0	707.0	0.5304456999372253	0.011927181418706842	0.0012554927809165098	0.005649717514124294	0.006905210295040804	0.4438166980539862
STR TAC3-PLPP4 GABA	220.0	11.0	0.0	17.0	14842.0	802.0	0.9339290208910144	0.013843443241882709	0.0006921721620941354	0.0	0.001069720614145482	0.05046564309086333
STR-BF TAC3-PLPP4-LHX8 GABA	97.0	4.0	2.0	11.0	3167.0	1323.0	0.6878801042571677	0.02106863596872285	0.0008688097306689834	0.0004344048653344917	0.0023892267593397048	0.2873588184187663
STRd Cholinergic GABA	68.0	9.0	22.0	39.0	9280.0	687.0	0.9183572488866898	0.006729341909945572	0.0008906481939633845	0.0021771400296882733	0.003859475507174666	0.06798614547253835
STRd D1 Matrix MSN	41.0	1.0	10.0	4.0	131641.0	836.0	0.993269600778674	0.0003093569148815767	7.545290606867724e-06	7.545290606867724e-05	3.0181162427470895e-05	0.006307862947341417
STRd D1 Striosome MSN	30.0	2.0	2.0	2.0	52827.0	698.0	0.9862959989544632	0.0005601090345587274	3.734060230391516e-05	3.734060230391516e-05	3.734060230391516e-05	0.013031870204066391
STRd D2 Matrix MSN	114.0	9.0	31.0	63.0	248509.0	2766.0	0.9881387877149174	0.00045329473700952717	3.5786426606015304e-05	0.00012326435830960827	0.0002505049862421071	0.010998361776915369
STRd D2 StrioMat Hybrid MSN	77.0	0.0	4.0	5.0	12423.0	790.0	0.934130385743289	0.005789909015715467	0.0	0.0003007744943228814	0.0003759681179036018	0.05940296262876908
STRd D2 Striosome MSN	37.0	1.0	2.0	10.0	50198.0	578.0	0.9876441191516153	0.000727973871640499	1.967496950379727e-05	3.934993900759454e-05	0.0001967496950379727	0.011372132373194822
STRv D1 MSN	34.0	3.0	3.0	8.0	37846.0	2989.0	0.9257148448010175	0.0008316415135875547	7.338013355184307e-05	7.338013355184307e-05	0.00019568035613824817	0.07311107306215298
STRv D1 NUDAP MSN	80.0	2.0	9.0	5.0	24711.0	10846.0	0.6930973550612851	0.0022438504473676828	5.609626118419207e-05	0.0002524331753288643	0.00014024065296048017	0.3042100244018736
STRv D2 MSN	20.0	0.0	8.0	2.0	28322.0	8936.0	0.7595473074447543	0.000536365586783952	0.0	0.00021454623471358077	5.363655867839519e-05	0.23964814417506972
T cells	564.0	158.0	300.0	51.0	5404.0	3793.0	0.5261927945472249	0.05491723466407011	0.015384615384615385	0.029211295034079845	0.004965920155793574	0.36932814021421617
VIP GABA	98.0	15.0	81.0	45.0	4399.0	2710.0	0.5986663037561241	0.013336962438758846	0.0020413718018508437	0.011023407729994557	0.006124115405552531	0.3688078388677191
VLMC	816.0	317.0	466.0	65.0	13382.0	4055.0	0.7005915920632427	0.042720276425318046	0.016595989738757134	0.024396628448772315	0.003402963195644207	0.21229255012826553
VTR-HTH Glut	8.0	3.0	132.0	48.0	81.0	147.0	0.19331742243436753	0.01909307875894988	0.007159904534606206	0.315035799522673	0.11455847255369929	0.35083532219570407
ZI-HTH GABA	0.0	0.0	3.0	0.0	0.0	0.0	0.0	0.0	0.0	1.0	0.0	0.0
SN GATA3-PAX8 GABA
