## Supplemental Table 6 for "A cross-species spatial transcriptomic atlas of the human and non-human primate basal ganglia"

Group	Marmoset_spatial	Macaque_spatial	Human_spatial	Marmoset_RNAseq	Macaque_RNAseq	Human_RNAseq
AMY-SLEA-BNST GABA	0.000749011	0.000697486	0.000696054	0.012270732	0.00904596	0.004119497
BF SKOR1 Glut	0.000892316	0.000470952	0.000722294	0.003119678	0.006888107	0.003572479
GPe MEIS2-SOX6 GABA	0.00226805	0.002666245	0.002715162	0.001776249	0.005512682	0.007628282
GPe SOX6-CTXND1 GABA	0.00607998	0.005445758	0.001722181	0.003299551	0.008315694	0.006236383
GPe-NDB-SI LHX6-LHX8-GBX1 GABA	0.004048861	0.004603707	0.005767303	0.008431561	0.015563444	0.005483296
GPi Core	0.00311642	0.002305579	0.001302339	0.001669449	0.007080283	0.003733587
GPi Shell	0.001687185	0.000608065	0.000319025	0.000736356	0.00133699	0.000799921
GPin-BF Cholinergic GABA	0.002663574	0.00151122	0.000505468	0.001911154	0.004315705	0.000878601
LAMP5-CXCL14 GABA	0.001897366	0.001862944	0.001992868	0.017245353	0.006896343	0.008497517
LAMP5-LHX6 GABA	0.000993586	0.000979163	0.000577283	0.019527495	0.004205891	0.002396015
OB Dopa-GABA	0.000124198	0.00142776	0.000320406	0.000365368	0.000749483	0.000121768
OB FRMD7 GABA	0.001012693	0.00276908	0.002804931	0.00161886	0.001139324	0.001650422
OT D1 ICj	0.026677774	0.012849842	0.017705177	0.006436092	0.009534634	0.004829497
SN GATA3-PVALB GABA	0.000640098	0.001603622	0.000209921	0.001056756	0.002490041	7.87E-05
SN SOX6 Dopa	0.004314455	0.005769165	0.000632525	0.003867276	0.010350006	0.004374273
SN-VTR CALB1 Dopa	0.000556026	0.000101344	0.000577283	0.005283778	0.00030199	0.000202322
SN-VTR GAD2 Dopa	8.79E-05	1.79E-05	7.46E-05	0.002675615	0.000373369	0.00039715
SN-VTR-HTH GATA3-TCF7L2 GABA	0.000428006	0.00016692	0.000440558	0.019696127	0.003967045	0.003654906
STH PVALB-PITX2 Glut	0.002864202	0.006778135	0.004031311	0.008274172	0.011464622	0.004507281
STR Cholinergic GABA	0.001163642	0.00104772	0.000167108	0.001377155	0.00114207	0.000297863
STR D1D2 Hybrid MSN	0.044071255	0.04196244	0.053249494	0.033422708	0.049553742	0.051526499
STR FS PTHLH-PVALB GABA	0.023221243	0.031361544	0.032610947	0.021719701	0.036727421	0.027577589
STR LYPD6-RSPO2 GABA	0.000414631	0.000287639	0.000660146	0.023456603	0.003234034	0.003242769
STR SST-ADARB2 GABA	0.000108912	1.04E-05	7.18E-05	0.001236629	0.000785173	0.000522665
STR SST-CHODL GABA	0.009425688	0.01049061	0.012715411	0.009645706	0.011843482	0.008139707
STR SST-RSPO2 GABA	0.000741368	0.000649795	0.001223618	0.033602581	0.00503499	0.003810394
STR TAC3-PLPP4 GABA	0.016999868	0.021067661	0.020856754	0.014968831	0.028774115	0.026863843
STR-BF TAC3-PLPP4-LHX8 GABA	0.001113962	0.002016451	0.004535398	0.004002181	0.003305413	0.005026199
STRd Cholinergic GABA	0.007323873	0.015377485	0.013033054	0.002827383	0.002756341	0.000483324
STRd D1 Matrix MSN	0.271010037	0.228417794	0.181885477	0.178642294	0.184985079	0.229210027
STRd D1 Striosome MSN	0.123047939	0.094109967	0.073041451	0.039285453	0.058264768	0.068969264
STRd D2 Matrix MSN	0.270085238	0.241547823	0.343534296	0.171171931	0.228603353	0.245925931
STRd D2 StrioMat Hybrid MSN	0.004667942	0.015368542	0.017329529	0.006036998	0.01312831	0.014288043
STRd D2 Striosome MSN	0.045863531	0.090741765	0.069409266	0.030696503	0.055017008	0.058347368
STRv D1 MSN	0.053445354	0.07762962	0.052336614	0.069830188	0.083991533	0.072571717
STRv D1 NUDAP MSN	0.023301494	0.017742678	0.034280648	0.047464067	0.031637525	0.028066534
STRv D2 MSN	0.039800748	0.054685602	0.039155786	0.068267539	0.058728734	0.07042111
VIP GABA	0.001631773	0.002578314	0.006406733	0.044417463	0.009405602	0.013570549
VTR-HTH Glut	0.000338201	0.000233986	0.000375648	0.03461999	0.011157142	0.004293719
ZI-HTH GABA	0.001121605	3.73E-05	4.14E-06	0.044046475	0.012392553	0.003683007
