## Supplemental Table 7 for "A cross-species spatial transcriptomic atlas of the human and non-human primate basal ganglia"

	marmoset	macaque	human	avg
STRd D1 Matrix MSN	STR:1.0	STR:1.0	STR:1.0	STR:1.0
STRd D1 Striosome MSN	STR:1.0	STR:1.0	STR:1.0	STR:1.0
STRd D2 Matrix MSN	STR:1.0	STR:1.0	STR:1.0	STR:1.0
STRd D2 Striosome MSN	STR:1.0	STR:1.0	STR:1.0	STR:1.0
STRv D1 MSN	STR:1.0	STR:1.0	STR:0.9, Adj:0.1	STR:0.9
STRv D2 MSN	STR:0.8, Adj:0.2	STR:0.8, Adj:0.2	STR:0.7, Adj:0.3	STR:0.8, Adj:0.2
STRd D2 StrioMat Hybrid MSN	STR:0.9, Adj:0.1	STR:1.0	STR:0.9, Adj:0.1	STR:0.9, Adj:0.1
STR D1D2 Hybrid MSN	STR:1.0	STR:1.0	STR:1.0	STR:1.0
STRv D1 NUDAP MSN	STR:0.7, Adj:0.3	STR:0.5, Adj:0.5	STR:0.7, Adj:0.3	STR:0.6, Adj:0.4
OT D1 ICj	STR:1.0	STR:1.0	STR:0.9, Adj:0.1	STR:1.0
GPe MEIS2-SOX6 GABA	STR:0.2, GPe:0.5, Adj:0.3	STR:0.1, GPe:0.6, Adj:0.3	STR:0.2, GPe:0.4, Adj:0.3	STR:0.2, GPe:0.5, Adj:0.3
AMY-SLEA-BNST GABA	STR:0.1, Adj:0.9	STR:0.1, Adj:0.9	STR:0.1, Adj:0.8	STR:0.1, Adj:0.9
AMY-SLEA-BNST D1 GABA	NaN	STR:0.3, Adj:0.7	STR:0.5, Adj:0.5	STR:0.4, Adj:0.6
SN SEMA5A GABA	STR:0.5, SN:0.1, Adj:0.4	NaN	STR:0.3, GPe:0.1, SN:0.1, STH:0.1, Adj:0.5	STR:0.4, SN:0.1, Adj:0.4
SN EBF2 GABA	STR:0.2, GPe:0.1, GPi:0.1, SN:0.1, Adj:0.7	NaN	STR:0.2, SN:0.2, STH:0.1, Adj:0.5	STR:0.2, SN:0.1, Adj:0.6
OB FRMD7 GABA	STR:0.7, Adj:0.3	STR:0.6, Adj:0.4	STR:0.5, Adj:0.4	STR:0.6, Adj:0.4
OB Dopa-GABA	STR:0.5, Adj:0.5	STR:0.3, Adj:0.7	STR:0.6, Adj:0.4	STR:0.5, Adj:0.5
GPi Shell	GPe:0.1, GPi:0.8, Adj:0.1	GPi:0.8, Adj:0.2	STR:0.2, GPe:0.2, GPi:0.2, SN:0.1, Adj:0.4	STR:0.1, GPe:0.1, GPi:0.6, Adj:0.2
GPi Core	GPi:1.0	GPi:1.0	STR:0.1, GPi:0.6, SN:0.1, Adj:0.2	GPi:0.9, Adj:0.1
SN GATA3-PVALB GABA	SN:1.0	SN:1.0	STR:0.1, SN:0.2, STH:0.2, Adj:0.4	SN:0.7, STH:0.1, Adj:0.2
GPe SOX6-CTXND1 GABA	GPe:0.9, Adj:0.1	GPe:0.9, Adj:0.1	STR:0.2, GPe:0.5, Adj:0.3	STR:0.1, GPe:0.8, Adj:0.1
ZI-HTH GABA	SN:0.5, Adj:0.4	Adj:1.0	SN:1.0	SN:0.5, Adj:0.5
SN-VTR-HTH GATA3-TCF7L2 GABA	SN:0.5, Adj:0.4	SN:0.3, Adj:0.6	STR:0.1, SN:0.6, STH:0.1, Adj:0.2	SN:0.5, Adj:0.4
SN GATA3-PAX8 GABA	SN:0.9, Adj:0.1	SN:0.8, Adj:0.1	NaN	SN:0.9, Adj:0.1
GPe-NDB-SI LHX6-LHX8-GBX1 GABA	STR:0.2, GPe:0.2, Adj:0.6	STR:0.1, GPe:0.2, Adj:0.7	STR:0.3, GPe:0.2, Adj:0.4	STR:0.2, GPe:0.2, Adj:0.6
VIP GABA	STR:0.7, Adj:0.3	STR:0.3, Adj:0.6	STR:0.6, Adj:0.4	STR:0.5, Adj:0.4
LAMP5-CXCL14 GABA	STR:0.8, Adj:0.2	STR:0.4, Adj:0.6	STR:0.5, Adj:0.5	STR:0.5, Adj:0.4
STR SST-CHODL GABA	STR:0.8, Adj:0.1	STR:0.8, Adj:0.2	STR:0.9, Adj:0.1	STR:0.8, Adj:0.1
STR SST-RSPO2 GABA	STR:0.4, Adj:0.6	STR:0.2, Adj:0.8	STR:0.5, Adj:0.4	STR:0.4, Adj:0.6
STR LYPD6-RSPO2 GABA	STR:0.4, Adj:0.6	STR:0.2, Adj:0.8	STR:0.4, Adj:0.5	STR:0.3, Adj:0.6
STR SST-ADARB2 GABA	STR:0.2, Adj:0.8	Adj:1.0	STR:0.1, Adj:0.8	STR:0.1, Adj:0.9
LAMP5-LHX6 GABA	STR:0.7, Adj:0.3	STR:0.3, Adj:0.7	STR:0.4, Adj:0.6	STR:0.5, Adj:0.5
STR FS PTHLH-PVALB GABA	STR:1.0	STR:0.9, Adj:0.1	STR:0.9, Adj:0.1	STR:0.9, Adj:0.1
STR TAC3-PLPP4 GABA	STR:0.9, Adj:0.1	STR:1.0	STR:0.9, Adj:0.1	STR:0.9
STR-BF TAC3-PLPP4-LHX8 GABA	STR:0.6, Adj:0.4	STR:0.7, Adj:0.3	STR:0.7, Adj:0.3	STR:0.7, Adj:0.3
GPin-BF Cholinergic GABA	STR:0.1, GPe:0.3, Adj:0.5	STR:0.1, GPe:0.1, Adj:0.8	STR:0.4, Adj:0.6	STR:0.2, GPe:0.1, Adj:0.7
STR Cholinergic GABA	STR:0.6, Adj:0.4	STR:0.6, Adj:0.4	STR:0.6, Adj:0.4	STR:0.6, Adj:0.4
STRd Cholinergic GABA	STR:1.0	STR:1.0	STR:0.8, Adj:0.1	STR:0.9, Adj:0.1
SN-VTR GAD2 Dopa	SN:0.4, Adj:0.5	Adj:1.0	STR:0.2, SN:0.4, Adj:0.4	STR:0.1, SN:0.3, Adj:0.6
SN SOX6 Dopa	SN:1.0	SN:0.9, Adj:0.1	STR:0.1, GPe:0.1, SN:0.5, Adj:0.3	SN:0.8, Adj:0.1
SN-VTR CALB1 Dopa	SN:0.7, Adj:0.2	SN:0.3, Adj:0.7	SN:0.8, Adj:0.1	SN:0.6, Adj:0.4
BF SKOR1 Glut	STR:0.2, GPe:0.1, Adj:0.7	STR:0.1, Adj:0.9	STR:0.3, GPe:0.1, STH:0.1, Adj:0.5	STR:0.2, GPe:0.1, Adj:0.7
VTR-HTH Glut	SN:0.2, STH:0.1, Adj:0.6	Adj:1.0	STR:0.2, SN:0.3, STH:0.1, Adj:0.4	STR:0.1, SN:0.1, STH:0.1, Adj:0.7
STH PVALB-PITX2 Glut	STH:1.0	STH:0.9, Adj:0.1	STH:0.8, Adj:0.2	STH:0.9, Adj:0.1
OPC	STR:0.5, GPe:0.1, SN:0.1, Adj:0.3	STR:0.5, GPe:0.1, Adj:0.4	STR:0.6, GPe:0.1, Adj:0.3	STR:0.5, GPe:0.1, Adj:0.3
COP	STR:0.5, GPe:0.1, Adj:0.3	STR:0.5, GPe:0.1, Adj:0.4	STR:0.7, Adj:0.2	STR:0.6, GPe:0.1, Adj:0.3
ImOligo	STR:0.4, GPe:0.1, GPi:0.1, SN:0.1, Adj:0.4	STR:0.3, GPe:0.1, Adj:0.6	STR:0.5, GPe:0.1, Adj:0.4	STR:0.4, GPe:0.1, Adj:0.5
Oligo PLEKHG1	STR:0.3, GPe:0.1, Adj:0.5	STR:0.2, GPe:0.1, Adj:0.7	STR:0.3, GPe:0.1, Adj:0.5	STR:0.3, GPe:0.1, Adj:0.6
Oligo OPALIN	STR:0.4, GPe:0.1, GPi:0.1, Adj:0.3	STR:0.4, GPe:0.1, Adj:0.4	STR:0.6, GPe:0.1, Adj:0.3	STR:0.5, GPe:0.1, Adj:0.4
ImAstro	NaN	STR:0.6, GPe:0.1, Adj:0.3	STR:0.8, Adj:0.2	STR:0.7, Adj:0.2
Astrocyte	STR:0.6, GPe:0.1, Adj:0.2	STR:0.5, GPe:0.1, Adj:0.4	STR:0.6, GPe:0.1, Adj:0.3	STR:0.6, GPe:0.1, Adj:0.3
Ependymal	STR:0.5, Adj:0.5	STR:0.1, Adj:0.9	STR:0.1, Adj:0.9	STR:0.2, Adj:0.8
Microglia	STR:0.5, GPe:0.1, GPi:0.1, SN:0.1, Adj:0.3	STR:0.5, GPe:0.1, Adj:0.4	STR:0.5, Adj:0.4	STR:0.5, GPe:0.1, SN:0.1, Adj:0.3
BAM	STR:0.6, GPe:0.1, SN:0.1, Adj:0.2	STR:0.6, Adj:0.4	STR:0.6, Adj:0.3	STR:0.6, GPe:0.1, Adj:0.3
Monocyte	NaN	STR:0.6, Adj:0.3	STR:0.6, GPe:0.1, Adj:0.3	STR:0.6, GPe:0.1, Adj:0.3
B cells	NaN	NaN	STR:0.6, Adj:0.3	STR:0.6, Adj:0.3
T cells	NaN	STR:0.3, GPe:0.1, Adj:0.5	STR:0.5, GPe:0.1, Adj:0.4	STR:0.4, GPe:0.1, Adj:0.4
VLMC	STR:0.6, Adj:0.4	STR:0.4, Adj:0.5	STR:0.7, Adj:0.2	STR:0.6, Adj:0.4
SMC	STR:0.7, Adj:0.3	STR:0.5, Adj:0.4	STR:0.6, GPe:0.1, Adj:0.2	STR:0.6, Adj:0.3
Pericyte	STR:0.7, Adj:0.1	STR:0.7, Adj:0.2	STR:0.7, GPe:0.1, Adj:0.2	STR:0.7, Adj:0.2
Endo	STR:0.7, GPe:0.1, Adj:0.2	STR:0.6, Adj:0.3	STR:0.7, GPe:0.1, Adj:0.2	STR:0.7, GPe:0.1, Adj:0.2
