## Supplemental Table 8 for "A cross-species spatial transcriptomic atlas of the human and non-human primate basal ganglia"

	Marmoset	Macaque	Human
STR	PPP1R1B, BCL11B	PPP1R1B, FOXP2 (for ICj and NUDAP)	PPP1R1B, FOXP2
GPi	SLC17A6, MEIS1, TAFA4, FOXP2	SLC17A6, MEIS1, TAFA4, FOXP2	Cell types/spatial domains
GPe	Morphology stain	ETV1, DPP10	ADARB2, TMEM132C
STH	PITX2	PITX2	Cell types/spatial domains
SN	NTN1, ELAVL2	NTN1, GATA3, FOXP2	TH, PAX8
