## Supplemental Table 1 for "A cross-species spatial transcriptomic atlas of the human and non-human primate basal ganglia"

	Marmoset	Macaque	Human
ABCG2	False	False	True
ABI3BP	True	False	False
ABL2	True	False	False
ABLIM1	True	False	False
ABO	False	True	False
ACAP2	True	False	False
ACHE	True	False	False
ACSBG1	False	False	True
ACTN1	True	False	False
ADAM12	False	True	False
ADAM22	True	False	False
ADAM23	True	False	False
ADAM28	False	False	True
ADAMTS18	True	True	True
ADAMTS20	False	False	True
ADAMTSL1	False	True	False
ADARB2	False	True	True
ADCY2	False	True	False
ADCY8	False	False	True
ADCYAP1	True	True	True
ADGRG6	False	False	True
ADGRL2	True	False	False
ADGRL4	False	True	False
ADGRV1	True	True	True
ADIRF	True	False	False
ADORA2A	False	False	True
AGAP1	True	False	False
AGMO	True	False	False
AGTPBP1	True	False	False
ALCAM	False	True	False
ANGPT1	True	True	True
ANGPT2	True	False	True
ANKFN1	True	False	False
ANKIB1	True	False	False
ANKRD12	True	False	False
ANKRD17	True	False	False
ANO1	False	True	False
ANO3	False	False	True
ANTXR2	False	False	True
AQP4	True	False	True
ARHGAP10	True	False	False
ARHGAP24	True	True	True
ARHGAP29	False	False	True
ARHGAP31	False	False	True
ARHGAP32	True	False	False
ARHGAP6	False	False	True
ARPP21	False	True	False
ASH1L	True	False	False
ASIC4	False	True	False
ATG7	True	False	False
ATL2	True	False	False
ATP10A	True	False	False
ATP1A2	True	False	False
ATXN10	True	False	False
B2M	False	True	False
B3GAT2	False	True	False
BACH2	True	True	True
BCAS1	True	False	False
BCL11B	True	False	False
BEX1	False	False	True
BIRC6	True	False	False
BMP6	False	True	False
BMPR1B	True	True	False
BNC2	False	True	False
BRINP3	False	True	True
BSG	True	False	False
BTAF1	True	False	False
BTBD9	True	False	False
BTRC	True	False	False
C12H10orf90	True	False	False
C1QL2	False	True	False
C3	False	True	False
C4H6orf52	True	False	False
C9H10orf90	False	True	False
CA10	True	True	False
CA12	False	False	True
CA2	False	False	True
CACNA1A	True	True	False
CACNA1G	False	True	False
CACNG5	False	False	True
CADPS2	True	True	False
CALB1	True	True	False
CALB2	True	True	True
CALCR	False	True	False
CALCRL	True	True	True
CALN1	True	False	False
CALY	False	True	False
CAMK2D	False	False	True
CASC6	False	False	True
CBLN1	True	False	False
CCDC178	False	True	False
CCDC3	False	True	False
CCDC85A	True	False	True
CCL4	False	False	True
CCR7	False	False	True
CD2	False	False	True
CD3D	True	False	True
CD44	False	False	True
CD96	False	True	False
CDH11	False	True	False
CDH13	False	True	False
CDH20	True	False	False
CDH23	False	False	True
CDH4	False	True	False
CDH9	True	False	False
CDK13	True	False	False
CDKAL1	True	False	False
CEP112	False	False	True
CFH	False	False	True
CHAT	False	True	False
CHD9	True	False	False
CHL1	True	False	False
CHODL	False	True	False
CHRM2	True	False	True
CHRM3	False	True	True
CHRNA3	False	False	True
CHST15	True	False	False
CHST9	False	True	False
CHSY3	True	False	False
CLDN5	True	True	True
CLMP	False	False	True
CLVS1	True	False	False
CMTM8	False	False	True
CNGB1	False	False	True
CNR1	True	True	True
CNST	True	False	False
CNTN3	True	True	False
CNTN5	False	False	True
CNTNAP3	False	False	True
CNTNAP4	False	False	True
COCH	False	True	False
COG5	True	False	False
COL11A1	True	False	False
COL12A1	True	True	True
COL24A1	False	True	False
COL25A1	False	True	False
COL4A4	True	False	False
COL5A2	True	True	False
COL5A3	False	False	True
COL9A1	False	False	True
COMMD1	True	False	False
CORIN	False	False	True
CPNE4	False	True	False
CPNE8	True	True	True
CRACDL	True	False	False
CRB1	True	False	False
CRH	False	False	True
CRYM	True	False	False
CSGALNACT1	True	True	False
CST7	False	False	True
CTLA4	False	False	True
CTNNA3	False	False	True
CTXND1	False	False	True
CUX2	False	True	False
CXCL14	True	True	True
CYB561	False	True	False
CYBA	False	False	True
DACH2	False	True	False
DAPK1	True	False	False
DCC	False	True	True
DCDC2C	False	False	True
DDX3Y	False	True	False
DGKG	False	True	False
DIS3L2	True	False	False
DLGAP4	True	False	False
DMD	False	True	False
DNER	True	False	False
DOCK10	False	True	False
DOCK5	True	False	False
DOCK8	True	False	True
DOK1	True	False	False
DPF3	False	True	False
DPP10	False	True	True
DPYD	True	True	False
DRD1	True	True	True
DRD2	True	True	False
DSCAM	False	True	True
DYNC1I2	True	False	False
EBF1	True	True	True
EBF3	False	True	False
EDIL3	False	True	False
EDNRA	False	False	True
EHBP1	True	False	False
EID2B	True	False	False
ELAVL2	True	True	True
ELFN1	False	False	True
ELMOD1	True	False	False
EML5	True	False	False
EMP1	False	False	True
ENPP2	True	False	True
EPHA3	False	True	False
EPHA5	True	False	True
EPHB1	False	False	True
EPN2	True	False	False
EPS15	True	False	False
EPYC	False	True	False
ERBB4	False	True	False
ESRRG	True	True	False
ETNPPL	False	True	False
ETV1	True	True	True
ETV5	False	True	False
EYA4	True	True	True
F13A1	False	True	False
FAM135B	True	False	False
FAM13C	True	False	False
FAM155A	False	False	True
FAM163A	False	False	True
FAM189A2	False	False	True
FARS2	True	False	False
FAT1	False	False	True
FAT4	True	True	True
FBN1	False	False	True
FBN2	False	True	False
FBXL7	True	True	True
FBXW7	True	False	False
FCER2	True	False	True
FCHSD2	False	False	True
FGF13	False	False	True
FGFBP2	False	False	True
FGFR2	True	True	False
FHIT	False	True	False
FIGN	True	True	False
FKBP5	True	False	False
FMN2	True	False	False
FOLH1B	False	True	False
FOXP2	False	True	True
FOXP3	False	False	True
FREM2	False	False	True
FRK	False	False	True
FRMPD3	False	False	True
FRY	True	False	False
FRYL	True	False	False
FSTL5	False	False	True
GAB1	True	False	False
GABRB2	True	False	False
GAD2	True	True	False
GALNT18	True	True	True
GALNTL6	False	True	False
GATA3	True	True	True
GBX1	False	True	False
GDA	True	True	True
GFAP	True	True	False
GFRA2	False	False	True
GJA5	False	True	False
GLI3	True	True	False
GLIS3	True	True	False
GLP1R	False	False	True
GLRA3	True	True	True
GNG11	True	False	False
GPC4	False	False	True
GPC5	False	True	True
GPC6	False	True	True
GPR158	True	False	False
GPRIN3	True	False	False
GRB14	False	False	True
GRIK1	False	True	True
GRIK3	True	True	True
GRIK4	True	False	False
GRIN3A	True	True	False
GRM1	True	False	True
GSE1	False	True	False
GSG1L	True	False	False
GSK3B	True	False	False
GULP1	True	True	True
HAPLN1	True	True	True
HCN1	True	True	False
HCRTR2	False	True	False
HDAC8	True	False	False
HECTD4	True	False	False
HECW2	True	False	False
HEG1	False	False	True
HIP1	True	False	False
HIPK2	True	False	False
HIVEP3	True	False	False
HPCA	False	True	False
HPCAL1	False	True	False
HPSE2	False	False	True
HRH1	False	False	True
HS3ST2	False	False	True
HS3ST4	False	True	True
HS3ST5	False	True	False
HS6ST3	False	True	False
HTR1A	True	False	False
HTR2C	False	True	False
HUNK	False	False	True
HYDIN	True	False	False
IGFBP7	True	False	False
IGHA1	False	False	True
IL1R1	True	True	True
IL1RAPL2	False	True	True
INSR	True	False	False
IQSEC1	True	False	False
IRAK3	False	False	True
IRX2	False	True	False
ISL1	False	False	True
ITGA4	False	True	False
ITGA8	False	False	True
ITGA9	False	True	False
ITPRID1	True	False	False
JAKMIP1	True	False	False
JAKMIP2	True	False	False
JCAD	True	False	False
KANK4	False	False	True
KCNB2	False	True	False
KCNC2	False	False	True
KCND3	False	True	False
KCNH7	True	True	False
KCNH8	True	True	False
KCNIP1	True	True	True
KCNJ3	True	True	False
KCNK13	False	False	True
KCNQ3	True	False	False
KCNS3	False	False	True
KCNT1	False	True	False
KCNT2	True	True	True
KCTD12	False	False	True
KCTD17	False	True	False
KCTD8	False	True	False
KDM2A	True	False	False
KDM4C	True	False	False
KHDRBS2	False	True	False
KIAA1217	False	True	False
KIF21A	True	False	False
KIF6	True	False	False
KIRREL3	False	True	False
KLF12	False	False	True
KLF5	False	False	True
KLHL29	False	True	False
KMO	False	False	True
L3MBTL4	True	True	True
LAMA3	False	False	True
LAMP5	True	True	True
LDLRAD3	False	True	False
LEF1	False	False	True
LGI2	False	False	True
LHFPL6	True	False	True
LHX1	False	False	True
LHX6	True	True	True
LHX8	False	True	False
LINC00609	False	False	True
LINC01608	False	False	True
LINC02822	False	False	True
LINGO2	False	False	True
LMO1	True	False	False
LMO4	False	True	False
LMO7	True	False	False
LMX1A	False	False	True
LOC100385731	True	False	False
LOC693665	False	True	False
LOC694004	False	True	False
LOXHD1	False	False	True
LPAR1	True	False	False
LPL	False	False	True
LRMDA	False	True	False
LRP2	True	True	True
LRRC8D	True	False	False
LUZP2	False	True	False
LYPD1	False	False	True
LYPD6B	False	False	True
MAML2	False	True	True
MAML3	False	True	False
MAN2A1	False	False	True
MAP4K5	True	False	False
MARCKSL1	False	False	True
MAST4	True	False	False
MCHR2	False	True	False
MDGA1	False	True	False
MED13L	True	False	False
MEF2C-AS1	False	False	True
MEGF10	True	True	False
MEIS1	True	True	True
MEIS2	False	True	True
MEIS3	False	False	True
MERTK	True	False	False
MFSD2A	True	False	False
MGAT4C	False	False	True
MGAT5	True	False	False
MIR3659HG	False	False	True
MME	False	True	False
MOG	False	False	True
MORN5	False	True	False
MOXD1	True	True	True
MPDZ	False	False	True
MPPED1	True	True	True
MS4A1	True	False	True
MSH3	True	False	False
MT1E	False	False	True
MT1X	False	False	True
MYL9	False	False	True
MYO16	False	True	False
MYO1B	False	True	False
MYRIP	True	False	False
NACC2	False	False	True
NAMPT	True	False	False
NBEAL1	True	False	False
NCALD	True	False	False
NCAM2	False	True	False
NCKAP5	False	True	False
NCOA2	True	False	False
NDST4	False	True	True
NECAB1	True	False	False
NEFM	False	False	True
NEK10	True	False	False
NEK5	False	False	True
NELL1	False	True	False
NEUROD6	False	False	True
NF1	True	False	False
NFIB	False	True	True
NHS	True	False	False
NIPBL	True	False	False
NKAIN3	False	True	True
NNMT	False	False	True
NOTCH2	False	False	True
NPAS1	False	False	True
NPFFR2	False	False	True
NPNT	False	False	True
NPR3	False	False	True
NPY	True	True	True
NR2E1	False	False	True
NR2F2	False	True	False
NR2F2-AS1	False	False	True
NR4A3	True	False	False
NRG3	False	True	True
NRP1	False	True	False
NRP2	False	False	True
NTN1	True	True	False
NTNG1	False	False	True
NTS	False	False	True
NWD1	True	False	False
NWD2	False	True	False
NXPH1	False	True	False
NYAP2	True	False	False
OAF	False	False	True
OLFM3	False	True	False
ONECUT1	True	True	True
OPN3	False	False	True
OSBPL3	True	True	True
OTX2	True	True	True
OTX2-AS1	False	False	True
P3H2	True	False	False
PACS1	True	False	False
PALM2AKAP2	True	True	False
PALMD	False	False	True
PARD3B	True	True	False
PARP8	True	False	False
PAX6	False	True	False
PAX8	True	True	True
PCDH11X	True	False	True
PCDH17	False	True	False
PCDH19	False	True	False
PCDH7	False	False	True
PCNX2	True	False	False
PCSK1	False	True	False
PCSK1N	True	True	True
PCSK2	True	False	False
PCSK5	False	True	False
PDE10A	False	False	True
PDE1A	False	False	True
PDE1C	False	True	True
PDE3A	False	True	True
PDE4B	False	True	False
PDE4D	False	True	False
PDGFD	True	True	True
PDGFRA	False	False	True
PDLIM5	False	True	False
PDZRN4	True	True	True
PECAM1	True	True	True
PENK	False	True	False
PHACTR2	True	False	False
PID1	True	False	True
PITX2	True	True	True
PKIB	False	False	True
PLA2R1	False	True	False
PLCB4	True	False	False
PLCE1	False	True	False
PLCH1	True	False	True
PLCL2	True	False	False
PLCXD3	True	False	False
PLD1	False	True	False
PLD5	False	False	True
PLEC	False	True	False
PLPPR1	True	False	False
PLXDC2	False	True	False
PMFBP1	False	True	False
PNO1	False	True	False
POU6F2	False	True	False
PPP1R1B	True	True	True
PPP1R1C	False	False	True
PREX2	True	True	True
PRICKLE1	True	False	False
PRIMA1	False	True	False
PRKACB	True	False	False
PRKCA	False	True	True
PRKD1	False	True	False
PRKG1	False	True	True
PROX1	True	True	True
PRSS12	False	False	True
PTCHD1-AS	False	False	True
PTCHD4	False	False	True
PTGDS	False	True	False
PTH2R	False	False	True
PTMA	True	False	False
PTPN3	False	False	True
PTPRK	False	False	True
PTPRM	False	True	False
PTPRQ	False	False	True
PTPRR	True	False	False
PTPRS	False	True	False
PTPRT	False	True	False
PTPRU	False	False	True
PTPRZ1	False	True	True
RAB34	False	True	False
RAB37	False	False	True
RAB3B	False	False	True
RAB3C	True	False	False
RAD51B	True	False	False
RASGEF1C	True	False	False
RASGRF2	True	True	True
RBM20	False	True	False
RBMS3	False	True	False
RCBTB1	False	False	True
RELN	False	False	True
REV3L	True	False	False
RGS22	False	False	True
RGS4	False	False	True
RGS5	True	False	False
RGS6	True	False	True
RIMBP2	False	True	False
RMST	False	False	True
RNF144B	True	True	True
RNF220	False	True	False
RNGTT	True	False	False
ROR1	True	True	True
RORB	True	True	False
RSPO2	False	True	False
RSPO3	True	True	True
RXFP1	True	True	True
SATB1	False	True	False
SATB2	True	True	True
SCIN	False	False	True
SCN4B	True	False	False
SCN9A	True	False	False
SEL1L3	False	False	True
SEMA3A	True	False	False
SEMA3C	False	True	False
SEMA3E	True	True	False
SEMA5A	False	False	True
SEMA6D	False	False	True
SEPTIN7	False	True	False
SERTM1	False	False	True
SFRP1	False	False	True
SGCG	True	False	False
SGCZ	False	True	True
SGK1	True	False	False
SH3GL2	False	True	False
SH3RF2	True	False	True
SH3RF3	False	True	False
SHC3	False	True	False
SIK2	True	False	False
SIM1	False	False	True
SLC17A6	True	True	True
SLC17A7	True	True	True
SLC17A8	False	True	False
SLC18A2	False	True	False
SLC20A2	True	False	False
SLC22A10	False	False	True
SLC22A3	False	False	True
SLC24A2	False	True	False
SLC24A3	True	False	False
SLC27A6	False	False	True
SLC2A1	True	False	False
SLC35F1	False	True	True
SLC35F4	True	True	False
SLC44A5	True	False	False
SLC47A1	False	False	True
SLC8A3	True	False	False
SLC9B1	False	True	False
SLCO2B1	True	False	False
SLIT2	True	False	False
SMAD7	True	False	False
SMOC1	False	False	True
SMOC2	True	True	True
SNTB1	False	True	False
SNTG2	False	True	False
SORCS2	True	True	False
SORCS3	True	False	True
SOX2	False	False	True
SOX6	False	True	False
SPAG17	False	True	False
SPARC	False	True	False
SPATS2L	False	False	True
SPHKAP	True	True	False
SPOCK1	True	False	False
SPON1	True	True	False
SPRED1	False	True	False
ST6GAL2	False	False	True
ST6GALNAC3	False	True	False
ST6GALNAC5	True	True	False
STAC	False	True	False
STARD13	True	False	False
STK32B	True	True	True
STXBP6	False	True	False
SUCLA2	True	False	False
SULF1	True	True	True
SULF2	False	False	True
SV2C	True	False	False
SVEP1	False	False	True
SYNPR	False	True	False
SYT10	True	True	True
SYT16	True	False	False
SYT2	False	True	False
SYT9	False	True	False
SYTL5	True	False	False
TAC1	True	True	True
TAC3	True	True	True
TACR1	False	True	False
TAFA1	True	True	False
TAFA4	True	True	True
TARID	False	False	True
TBL1Y	False	False	True
TBR1	False	True	False
TCERG1L	False	False	True
TCF7L2	True	True	True
TESPA1	True	True	True
TH	False	False	True
THSD7A	False	True	False
THSD7B	True	False	False
TLL1	False	True	False
TLL2	False	False	True
TMC2	False	False	True
TMCC3	True	False	False
TMEFF2	True	False	False
TMEM132C	True	True	True
TMEM196	True	False	False
TMEM200A	False	False	True
TNC	False	True	False
TNFRSF17	True	False	True
TNNT1	True	False	False
TNS1	False	True	False
TOX	False	True	True
TRAC	False	False	True
TRDC	False	False	True
TRHDE	False	True	False
TRPC3	False	False	True
TRPC4	False	True	False
TRPC5	False	True	False
TRPM3	False	False	True
TSHZ1	False	True	False
TSHZ2	False	True	True
TSHZ3	False	False	True
TSPAN18	False	False	True
TSPAN2	False	False	True
TTLL11	True	False	False
TTN	False	True	False
TUNAR	False	False	True
UBASH3B	False	False	True
UNC5C	False	True	False
UNC5D	False	True	False
UTRN	False	True	False
VCAN	True	True	True
VEGFC	False	True	False
VIP	True	True	True
WASF1	True	False	False
WDFY4	False	True	False
WDR49	False	True	False
WLS	False	False	True
XACT	False	False	True
XIST	False	False	True
XYLT1	False	True	False
ZEB2	False	True	False
ZFAND3	True	False	False
ZFHX4	False	True	False
ZFPM2	True	True	True
ZMAT4	True	True	False
ZNF385D	False	False	True
ZNF536	False	True	False
