## Supplemental Table 2 for "A cross-species spatial transcriptomic atlas of the human and non-human primate basal ganglia"

Neighborhood	Class	Subclass	Group	Group-Short Name
Subpallium GABA	CN LGE GABA	STR D1 MSN	STRd D1 Matrix MSN	STRd D1 Matrix
Subpallium GABA	CN LGE GABA	STR D1 MSN	STRd D1 Striosome MSN	STRd D1 Striosome
Subpallium GABA	CN LGE GABA	STR D2 MSN	STRd D2 Matrix MSN	STRd D2 Matrix
Subpallium GABA	CN LGE GABA	STR D2 MSN	STRd D2 Striosome MSN	STRd D2 Striosome
Subpallium GABA	CN LGE GABA	STR D1 MSN	STRv D1 MSN	STRv D1
Subpallium GABA	CN LGE GABA	STR D2 MSN	STRv D2 MSN	STRv D2
Subpallium GABA	CN LGE GABA	STR D2 MSN	STRd D2 StrioMat Hybrid MSN	STRd D2 Hybrid
Subpallium GABA	CN LGE GABA	STR Hybrid MSN	STR D1D2 Hybrid MSN	STR D1D2 Hybrid
Subpallium GABA	CN LGE GABA	STR Hybrid MSN	STRv D1 NUDAP MSN	STRv D1 NUDAP
Subpallium GABA	CN LGE GABA	OT Granular GABA	OT D1 ICj	OT D1 ICj
Subpallium GABA	CN LGE GABA	CN MEIS2 GABA	GPe MEIS2-SOX6 GABA	GPe MEIS2-SOX6
Subpallium GABA	F M GABA	F GABA	AMY-SLEA-BNST GABA	CN GABA
Subpallium GABA	F M GABA	F GABA	AMY-SLEA-BNST D1 GABA	CN D1 GABA
Subpallium GABA	F M GABA	SN PAX7 GABA	SN SEMA5A GABA	SN SEMA5A
Subpallium GABA	F M GABA	SN PAX7 GABA	SN EBF2 GABA	SN EBF2
Subpallium GABA	Cx GABA	ACx MEIS2 GABA	OB FRMD7 GABA	OB FRMD7
Subpallium GABA	Cx GABA	ACx MEIS2 GABA	OB Dopa-GABA	OB Dopa-GABA
Subpallium GABA-Glut	CN GABA-Glut	CN GABA-Glut	GPi Shell	GPi Shell
Subpallium GABA	F M GABA	CN ONECUT1 GABA	GPi Core	GPi Core
Subpallium GABA	F M GABA	F M GATA3 GABA	SN GATA3-PVALB GABA	SN GATA3-PVALB
Subpallium GABA	F M GABA	CN LHX8 GABA	GPe SOX6-CTXND1 GABA	GPe SOX6-CTXND1
Subpallium GABA	F M GABA	F GABA	ZI-HTH GABA	ZI-HTH GABA
Subpallium GABA	F M GABA	F M GATA3 GABA	SN-VTR-HTH GATA3-TCF7L2 GABA	F M GATA3-TCF7L2
Subpallium GABA	F M GABA	F M GATA3 GABA	SN GATA3-PAX8 GABA	SN GATA3-PAX8
Subpallium GABA	F M GABA	CN LHX8 GABA	GPe-NDB-SI LHX6-LHX8-GBX1 GABA	CN LHX6-GBX1
Subpallium GABA	CN CGE GABA	CN VIP GABA	VIP GABA	VIP
Subpallium GABA	CN CGE GABA	CN LAMP5-CXCL14 GABA	LAMP5-CXCL14 GABA	LAMP5-CXCL14
Subpallium GABA	CN MGE GABA	STR SST-CHODL GABA	STR SST-CHODL GABA	STR SST-CHODL
Subpallium GABA	CN MGE GABA	STR RSPO2 GABA	STR SST-RSPO2 GABA	STR SST-RSPO2
Subpallium GABA	CN MGE GABA	STR RSPO2 GABA	STR LYPD6-RSPO2 GABA	STR LYPD6-RSPO2
Subpallium GABA	CN MGE GABA	STR SST GABA	STR SST-ADARB2 GABA	STR SST-ADARB2
Subpallium GABA	CN MGE GABA	CN LAMP5-LHX6 GABA	LAMP5-LHX6 GABA	LAMP5-LHX6
Subpallium GABA	CN MGE GABA	CN ST18 GABA	STR FS PTHLH-PVALB GABA	STR PTHLH-PVALB
Subpallium GABA	CN MGE GABA	CN ST18 GABA	STR TAC3-PLPP4 GABA	STR TAC3
Subpallium GABA	CN MGE GABA	CN ST18 GABA	STR-BF TAC3-PLPP4-LHX8 GABA	STR-BF TAC3-LHX8
Subpallium GABA	CN MGE GABA	CN Cholinergic GABA	GPin-BF Cholinergic GABA	GPin-BF Chol
Subpallium GABA	CN MGE GABA	CN Cholinergic GABA	STR Cholinergic GABA	STR Chol
Subpallium GABA	CN MGE GABA	CN Cholinergic GABA	STRd Cholinergic GABA	STRd Chol
Glut Sero Dopa	M Dopa	M Dopa	SN-VTR GAD2 Dopa	GAD2 Dopa
Glut Sero Dopa	M Dopa	M Dopa	SN SOX6 Dopa	SOX6 Dopa
Glut Sero Dopa	M Dopa	M Dopa	SN-VTR CALB1 Dopa	CALB1 Dopa
Glut Sero Dopa	F M Glut	F Glut	BF SKOR1 Glut	BF SKOR1 Glut
Glut Sero Dopa	F M Glut	F M Glut	VTR-HTH Glut	VTR-HTH Glut
Glut Sero Dopa	F M Glut	F Glut	STH PVALB-PITX2 Glut	STH PITX2 Glut
Nonneuron	OPC-Oligo	OPC	OPC	OPC
Nonneuron	OPC-Oligo	COP	COP	COP
Nonneuron	OPC-Oligo	Oligodendrocyte	ImOligo	ImOligo
Nonneuron	OPC-Oligo	Oligodendrocyte	Oligo PLEKHG1	Oligo PLEKHG1
Nonneuron	OPC-Oligo	Oligodendrocyte	Oligo OPALIN	Oligo OPALIN
Nonneuron	Astro-Epen	Astrocyte	ImAstro	ImAstro
Nonneuron	Astro-Epen	Astrocyte	Astrocyte	Astrocyte
Nonneuron	Astro-Epen	Ependymal	Ependymal	Ependymal
Nonneuron	Immune	Microglia	Microglia	Microglia
Nonneuron	Immune	Macrophage	BAM	BAM
Nonneuron	Immune	Monocyte	Monocyte	Monocyte
Nonneuron	Immune	Lymphocyte	B cells	B cells
Nonneuron	Immune	Lymphocyte	T cells	T cells
Nonneuron	Vascular	VLMC	VLMC	VLMC
Nonneuron	Vascular	SMC	SMC	SMC
Nonneuron	Vascular	Pericyte	Pericyte	Pericyte
Nonneuron	Vascular	Endo	Endo	Endo
