## Supplemental Table 3 for "A cross-species spatial transcriptomic atlas of the human and non-human primate basal ganglia"

	GPe_count	GPi_count	SN_count	STH_count	STR_count	basal_ganglia_and_adjacent	STR_proportion	GPe_proportion	GPi_proportion	SN_proportion	STH_proportion	Adj
AMY-SLEA-BNST GABA	7.0	0.0	6.0	0.0	368.0	2571.0	0.12466124661246612	0.0023712737127371273	0.0	0.0020325203252032522	0.0	0.8709349593495935
Adjacent	1716.0	1402.0	2403.0	474.0	9930.0	24449.0
Astrocyte	11730.0	6566.0	8522.0	1376.0	119333.0	39571.0	0.6378101315887931	0.06269441682968284	0.03509390800543031	0.045548322269612716	0.007354434574394168	0.21149878673208694
BAM	537.0	315.0	474.0	37.0	3704.0	1653.0	0.5511904761904762	0.07991071428571428	0.046875	0.07053571428571428	0.005505952380952381	0.24598214285714284
BF SKOR1 Glut	88.0	11.0	2.0	0.0	257.0	871.0	0.20911310008136696	0.07160292921074043	0.008950366151342554	0.0016273393002441008	0.0	0.708706265256306
COP	219.0	107.0	104.0	17.0	1550.0	1072.0	0.5050505050505051	0.07135874877810362	0.03486477680026067	0.03388725969371131	0.005539263603779733	0.3492994460736396
Endo	6632.0	3330.0	5032.0	962.0	88865.0	19786.0	0.7131621818998932	0.05322333416260724	0.02672402031988572	0.04038296403893842	0.007720272536855875	0.15878722704181947
Ependymal	3.0	2.0	2.0	1.0	17537.0	16869.0	0.5095891207066892	8.717382460626489e-05	5.8115883070843265e-05	5.8115883070843265e-05	2.9057941535421632e-05	0.4901784157610275
GPe MEIS2-SOX6 GABA	466.0	32.0	7.0	1.0	139.0	268.0	0.15224534501642936	0.5104052573932092	0.03504928806133625	0.007667031763417305	0.001095290251916758	0.29353778751369114
GPe SOX6-CTXND1 GABA	1571.0	3.0	1.0	0.0	27.0	116.0	0.01571594877764843	0.9144353899883586	0.0017462165308498253	0.0005820721769499418	0.0	0.06752037252619325
GPe-NDB-SI LHX6-LHX8-GBX1 GABA	752.0	15.0	9.0	0.0	524.0	1823.0	0.16778738392571246	0.24079410822926672	0.004803073967339097	0.002881844380403458	0.0	0.5837335894972783
GPi Core	6.0	805.0	5.0	0.0	0.0	3.0	0.0	0.007326007326007326	0.9829059829059829	0.006105006105006105	0.0	0.003663003663003663
GPi Shell	56.0	367.0	3.0	0.0	4.0	27.0	0.0087527352297593	0.12253829321663019	0.8030634573304157	0.006564551422319475	0.0	0.05908096280087528
GPin-BF Cholinergic GABA	517.0	50.0	0.0	0.0	191.0	872.0	0.11717791411042945	0.31717791411042945	0.03067484662576687	0.0	0.0	0.5349693251533743
ImOligo	811.0	412.0	587.0	65.0	2895.0	3263.0	0.3603883978588323	0.10095854599775925	0.05128843520478028	0.07307357151749035	0.008091622059006598	0.4061994273621312
LAMP5-CXCL14 GABA	6.0	1.0	2.0	0.0	975.0	303.0	0.7575757575757576	0.004662004662004662	0.000777000777000777	0.001554001554001554	0.0	0.23543123543123542
LAMP5-LHX6 GABA	2.0	0.0	0.0	0.0	516.0	227.0	0.6926174496644295	0.0026845637583892616	0.0	0.0	0.0	0.3046979865771812
Microglia	1310.0	934.0	1404.0	77.0	9039.0	4616.0	0.5200805523590334	0.07537399309551208	0.05373993095512083	0.0807825086306099	0.004430379746835443	0.2655926352128884
OB Dopa-GABA	0.0	0.0	0.0	0.0	65.0	54.0	0.5462184873949579	0.0	0.0	0.0	0.0	0.453781512605042
OB FRMD7 GABA	0.0	0.0	0.0	0.0	530.0	261.0	0.6700379266750948	0.0	0.0	0.0	0.0	0.3299620733249052
OPC	2081.0	1196.0	1928.0	212.0	15302.0	10074.0	0.4969311207092521	0.06758029422271296	0.03883999610301042	0.06261163251388302	0.0068846815834767644	0.32715227486766474
OT D1 ICj	1.0	0.0	2.0	0.0	13956.0	158.0	0.9885953106184033	7.083658000991713e-05	0.0	0.00014167316001983425	0.0	0.011192179641566906
Oligo OPALIN	23979.0	10558.0	9886.0	1562.0	87812.0	71505.0	0.42772111328676776	0.11679866732910542	0.051426678746432086	0.04815345198780333	0.007608303864550759	0.3482917847853406
Oligo PLEKHG1	5415.0	2776.0	3384.0	610.0	21243.0	36063.0	0.3056942625663755	0.07792375991135543	0.039947619116144535	0.048696953562331814	0.008778115151602366	0.5189592896921904
Pericyte	841.0	469.0	743.0	149.0	13905.0	2531.0	0.7460564438244447	0.04512286726043567	0.025163644167829166	0.03986479235969525	0.007994420002146153	0.13579783238544907
SMC	114.0	70.0	199.0	26.0	3425.0	1325.0	0.6638883504555146	0.022097305679395232	0.013568521031207599	0.038573366931575884	0.005039736383019965	0.25683271951928666
SN EBF2 GABA	1.0	1.0	1.0	0.0	4.0	13.0	0.2	0.05	0.05	0.05	0.0	0.65
SN GATA3-PAX8 GABA	0.0	3.0	797.0	1.0	13.0	98.0	0.01425438596491228	0.0	0.003289473684210526	0.8739035087719298	0.0010964912280701754	0.1074561403508772
SN GATA3-PVALB GABA	0.0	0.0	335.0	0.0	0.0	9.0	0.0	0.0	0.0	0.9738372093023255	0.0	0.02616279069767442
SN SEMA5A GABA	1.0	1.0	3.0	1.0	18.0	16.0	0.45	0.025	0.025	0.075	0.025	0.4
SN SOX6 Dopa	0.0	0.0	2255.0	0.0	2.0	66.0	0.0008609556607834697	0.0	0.0	0.970727507533362	0.0	0.0284115368058545
SN-VTR CALB1 Dopa	1.0	1.0	280.0	3.0	3.0	96.0	0.0078125	0.0026041666666666665	0.0026041666666666665	0.7291666666666666	0.0078125	0.25
SN-VTR GAD2 Dopa	1.0	1.0	38.0	1.0	3.0	46.0	0.03333333333333333	0.011111111111111112	0.011111111111111112	0.4222222222222222	0.011111111111111112	0.5111111111111111
SN-VTR-HTH GATA3-TCF7L2 GABA	1.0	2.0	196.0	8.0	14.0	164.0	0.03636363636363636	0.0025974025974025974	0.005194805194805195	0.509090909090909	0.02077922077922078	0.42597402597402595
STH PVALB-PITX2 Glut	4.0	6.0	10.0	1468.0	0.0	33.0	0.0	0.0026298487836949377	0.0039447731755424065	0.006574621959237344	0.965154503616042	0.021696252465483234
STR Cholinergic GABA	17.0	3.0	5.0	0.0	564.0	380.0	0.5820433436532507	0.017543859649122806	0.0030959752321981426	0.005159958720330237	0.0	0.39215686274509803
STR D1D2 Hybrid MSN	11.0	1.0	3.0	0.0	23000.0	866.0	0.9631087475398853	0.00046061722708429296	4.187429337129936e-05	0.00012562288011389809	0.0	0.036263138059545244
STR FS PTHLH-PVALB GABA	18.0	0.0	3.0	0.0	12100.0	535.0	0.9560682680151706	0.0014222503160556258	0.0	0.0002370417193426043	0.0	0.0422724399494311
STR LYPD6-RSPO2 GABA	13.0	2.0	6.0	0.0	181.0	300.0	0.3605577689243028	0.025896414342629483	0.00398406374501992	0.01195219123505976	0.0	0.5976095617529881
STR SST-ADARB2 GABA	0.0	2.0	2.0	0.0	51.0	241.0	0.17229729729729729	0.0	0.006756756756756757	0.006756756756756757	0.0	0.8141891891891891
STR SST-CHODL GABA	51.0	0.0	2.0	0.0	4800.0	817.0	0.8465608465608465	0.008994708994708995	0.0	0.0003527336860670194	0.0	0.14409171075837743
STR SST-RSPO2 GABA	5.0	2.0	5.0	0.0	367.0	466.0	0.43431952662721895	0.005917159763313609	0.002366863905325444	0.005917159763313609	0.0	0.5514792899408284
STR TAC3-PLPP4 GABA	115.0	18.0	32.0	2.0	8573.0	648.0	0.9131870472944184	0.012249680443118876	0.0019173412867490413	0.0034086067319982955	0.00021303792074989347	0.06902428632296549
STR-BF TAC3-PLPP4-LHX8 GABA	14.0	1.0	0.0	0.0	543.0	332.0	0.6101123595505618	0.015730337078651686	0.0011235955056179776	0.0	0.0	0.37303370786516854
STRd Cholinergic GABA	47.0	3.0	0.0	0.0	3724.0	78.0	0.9667705088265836	0.012201453790238837	0.000778816199376947	0.0	0.0	0.020249221183800622
STRd D1 Matrix MSN	7.0	0.0	1.0	0.0	141788.0	157.0	0.9988376434453657	4.9312096257211896e-05	0.0	7.044585179601699e-06	0.0	0.0011059998731974667
STRd D1 Striosome MSN	35.0	0.0	0.0	0.0	64113.0	288.0	0.9949872741945496	0.000543174622881619	0.0	0.0	0.0	0.0044695511825687505
STRd D2 Matrix MSN	2.0	0.0	2.0	0.0	141329.0	302.0	0.9978395170685213	1.4120803473717655e-05	0.0	1.4120803473717655e-05	0.0	0.0021322413245313658
STRd D2 StrioMat Hybrid MSN	5.0	0.0	0.0	0.0	2417.0	160.0	0.9360960495739736	0.0019364833462432224	0.0	0.0	0.0	0.061967467079783116
STRd D2 Striosome MSN	15.0	0.0	1.0	0.0	23884.0	189.0	0.9914898916517912	0.00062269085474698	0.0	4.1512723649798665e-05	0.0	0.007845904769811948
STRv D1 MSN	7.0	0.0	1.0	0.0	27942.0	946.0	0.966985049833887	0.00024224806201550387	0.0	3.460686600221484e-05	0.0	0.03273809523809524
STRv D1 NUDAP MSN	75.0	0.0	3.0	0.0	11940.0	5946.0	0.6646626586506346	0.004175016700066801	0.0	0.00016700066800267202	0.0	0.33099532398129594
STRv D2 MSN	14.0	0.0	2.0	0.0	20780.0	3923.0	0.8406488935636555	0.0005663659533152635	0.0	8.09094219021805e-05	0.0	0.15870383106112707
VIP GABA	6.0	4.0	11.0	1.0	820.0	383.0	0.6693877551020408	0.004897959183673469	0.0032653061224489797	0.008979591836734694	0.0008163265306122449	0.31265306122448977
VLMC	87.0	46.0	189.0	15.0	2946.0	1877.0	0.5709302325581396	0.01686046511627907	0.008914728682170543	0.03662790697674419	0.0029069767441860465	0.36375968992248064
VTR-HTH Glut	13.0	15.0	65.0	40.0	14.0	217.0	0.038461538461538464	0.03571428571428571	0.04120879120879121	0.17857142857142858	0.10989010989010989	0.5961538461538461
ZI-HTH GABA	7.0	13.0	507.0	6.0	34.0	391.0	0.03549060542797495	0.007306889352818371	0.013569937369519834	0.5292275574112735	0.006263048016701462	0.4081419624217119
ImAstro
AMY-SLEA-BNST D1 GABA
B cells
T cells
Monocyte
